# What microbes want: exploring microbial substrate preferences with the Web of Microbes Agent

**DOI:** 10.64898/2026.02.23.707520

**Authors:** Trent R. Northen, Markus de Raad, Suzanne M. Kosina, Peter F. Andeer, Vlastimil Novak, Bradley Biggs, Hao Peng, Timothy Paulitz, Adam P. Arkin, Katherine B. Louie, Mingxun Wang, Benjamin P. Bowen

## Abstract

Understanding and predicting bacterial substrate preferences has broad utility from microbial interactions to selecting prebiotics. Isolate exometabolite profiling directly measures which compounds a given microbe utilizes from an array of metabolites in the environment. However, modeling, mining, and integrating these data are challenging. Here, we introduce a Bayesian Personalized Ranking (BPR) model applied to substrate preferences which we find learns to rank compounds by a given microbe’s preference. It was found to outperform the other ranking models (AUC = 0.93), proved robust to ablation, showed strong within-genus isolate pairs correlation (Spearman rank = 0.78) and predictive ability for new data. BPR was then used to create the Web of Microbes (WoM) Agent by integrating it with the Phydon growth model and Large Language Model (LLM) for autonomous orchestration tool calling and analysis. The WoM Agent accurately predicted substrate consumption by existing strain grown on a novel medium and correctly identified bacteria enriched in soil metabolite spike-in experiments. Additionally, the WoM Agent can use autonomous reasoning including to predict substrates that will selectively promote the growth of one clade of bacteria over another including helping interpret results and suggest new hypotheses and experiments. We anticipate broad applications in microbial cultivation, microbiome engineering, and environmental microbiology, with the agent’s capabilities further extensible through the integration of additional tools and use of rapidly improving LLMs.
