## Supplemental Information and Tables for "What microbes want: exploring microbial substrate preferences with the Web of Microbes Agent": Supplementary Tables.xlsx

### Sheet: Table 1 Exp AA spike_Genus
Species	baseMean	log2FoldChange	lfcSE	stat	pvalue	padj	Comparison
Pseudomonas	73.8647	6.40694	1.01611	6.30538	2.87481e-10	8.22196e-08	Amino_None
Paenibacillus	336.994	1.83907	0.475674	3.86624	0.000111	0.010537	Amino_None
Pseudomonas	73.8647	6.52937	1.5738	4.14878	3.34251e-05	0.022829	Amino-TP2_None
Arthrobacter	133.272	2.54163	0.756995	3.35753	0.000786	0.056229	Amino_None
Curvibacter	312.405	0.574935	0.236585	2.43014	0.015093	0.227189	Amino_None
Massilia	1512.33	0.574724	0.255003	2.2538	0.024209	0.301034	Amino_None
Bradyrhizobium	2169.31	-0.32875	0.174447	-1.88455	0.059491	0.378013	Amino_None
Herbaspirillum	25.0335	1.04998	0.596358	1.76064	0.078299	0.422518	Amino_None
Cupriavidus	15.5209	2.87147	2.03626	1.41017	0.158489	0.588674	Amino_None
Modestobacter	268.755	-0.26586	0.200964	-1.32291	0.185864	0.632824	Amino_None
Bacillus	539.002	0.353801	0.296884	1.19172	0.233372	0.695254	Amino_None
Sphingomonas	1923.16	0.290857	0.279022	1.04242	0.297218	0.720548	Amino_None
Phenylobacterium	181.433	0.274488	0.375096	0.731781	0.464303	0.866988	Amino_None
Methylobacterium	266.202	-0.22364	0.309456	-0.72269	0.469871	0.866988	Amino_None
Burkholderia	137.287	0.16743	0.241272	0.693948	0.487715	0.88556	Amino_None
Pedobacter	46.3109	0.446458	0.695464	0.641958	0.5209	0.88556	Amino_None
Chitinophaga	136.535	0.182563	0.311215	0.586613	0.557464	0.905878	Amino_None
Mesorhizobium	37.5415	0.180162	0.371277	0.485249	0.6275	0.91099	Amino_None
Rhizobium	18.0342	0.288089	0.674274	0.427257	0.669192	0.912142	Amino_None
Niastella	85.5201	0.140124	0.427063	0.328111	0.742828	0.934608	Amino_None
Mucilaginibacter	172.402	-0.08259	0.489471	-0.16873	0.866007	0.962466	Amino_None
Novosphingobium	30.3597	0.105454	0.652475	0.161622	0.871604	0.962466	Amino_None
Streptomyces	316.8	0.007209	0.205801	0.035027	0.972058	0.988413	Amino_None
Pseudomonas	73.8647	3.82258	1.58038	2.41878	0.015573	1	Amino-TP1_None
Arthrobacter	133.272	2.97644	1.27439	2.33558	0.019513	1	Amino-TP2_None
Paenibacillus	336.994	1.60805	0.712879	2.25571	0.024089	1	Amino-TP1_None
Bradyrhizobium	2169.31	-0.43146	0.228792	-1.8858	0.059322	1	Amino-TP1_None
Paenibacillus	336.994	1.31777	0.71224	1.85018	0.064287	1	Amino-TP2_None
Bacillus	539.002	0.873981	0.474694	1.84115	0.0656	1	Amino-TP1_None
Caulobacter	4.74333	1.47521	0.81893	1.80139	0.071641	1	Amino-TP2_None
Acinetobacter	1.65872	-2.67159	1.57714	-1.69394	0.090276	1	Amino-TP1_None
Arthrobacter	133.272	2.15177	1.27312	1.69016	0.090998	1	Amino-TP1_None
Herbaspirillum	25.0335	1.21811	0.774744	1.57228	0.115887	1	Amino-TP1_None
Brevundimonas	4.62497	-1.32012	0.875013	-1.50869	0.131378	1	Amino-TP2_None
Rhodococcus	2.81995	1.39751	1.01624	1.37517	0.169078	1	Amino-TP1_None
Modestobacter	268.755	-0.38311	0.288794	-1.32659	0.184643	1	Amino-TP1_None
Massilia	1512.33	0.523779	0.39596	1.32281	0.1859	1	Amino-TP2_None
Stenotrophomonas	6.3699	0.769182	0.604795	1.27181	0.203442	1	Amino-TP2_None
Acidovorax	10.6545	0.618956	0.486691	1.27176	0.203457	1	Amino-TP1_None
Lysinibacillus	6.87307	-1.14249	0.914375	-1.24947	0.211493	1	Amino-TP1_None
Lysobacter	14.3998	1.57829	1.26641	1.24628	0.212663	1	Amino-TP1_None
Acidovorax	10.6545	0.606712	0.495911	1.22343	0.221168	1	Amino-TP2_None
Cupriavidus	15.5209	4.39788	3.60682	1.21932	0.222721	1	Amino-TP2_None
Novosphingobium	30.3597	1.12401	0.940829	1.19471	0.232201	1	Amino-TP1_None
Burkholderia	137.287	0.42749	0.367497	1.16325	0.244729	1	Amino-TP2_None
Cupriavidus	15.5209	4.06928	3.59831	1.13089	0.258103	1	Amino-TP1_None
Methylobacterium	266.202	-0.43994	0.396448	-1.10969	0.267131	1	Amino-TP1_None
Mucilaginibacter	172.402	-0.59145	0.552588	-1.07033	0.28447	1	Amino-TP2_None
Herbaspirillum	25.0335	0.658483	0.734631	0.896345	0.370068	1	Amino-TP2_None
Lysinibacillus	6.87307	0.734589	0.843524	0.870858	0.383832	1	Amino-TP2_None
Chryseobacterium	4.99899	0.720115	0.88609	0.812688	0.416397	1	Amino-TP1_None
Rhizobium	18.0342	0.790901	1.04294	0.758339	0.448248	1	Amino-TP1_None
Stenotrophomonas	6.3699	0.426253	0.602393	0.707599	0.479194	1	Amino-TP1_None
Janthinobacterium	10.337	0.713918	1.04175	0.685306	0.493151	1	Amino-TP1_None
Phenylobacterium	181.433	-0.27194	0.403793	-0.67347	0.500651	1	Amino-TP1_None
Sphingomonas	1923.16	-0.14907	0.222424	-0.67018	0.50274	1	Amino-TP2_None
Bradyrhizobium	2169.31	-0.15147	0.228542	-0.66277	0.507476	1	Amino-TP2_None
Afipia	5.44599	-0.5153	0.7964	-0.64704	0.517606	1	Amino-TP1_None
Novosphingobium	30.3597	0.545789	0.899677	0.60665	0.544083	1	Amino-TP2_None
Janthinobacterium	10.337	0.588434	0.99617	0.590696	0.554724	1	Amino-TP2_None
Caulobacter	4.74333	0.41777	0.718977	0.581062	0.561199	1	Amino-TP1_None
Brevibacillus	2.5993	-0.6787	1.18557	-0.57247	0.567007	1	Amino-TP1_None
Marmoricola	6.59734	-0.51408	0.904744	-0.5682	0.569898	1	Amino-TP2_None
Curvibacter	312.405	0.134562	0.269168	0.499918	0.617133	1	Amino-TP2_None
Marmoricola	6.59734	-0.39802	0.810439	-0.49111	0.623346	1	Amino-TP1_None
Pedobacter	46.3109	-0.36469	0.778633	-0.46837	0.639522	1	Amino-TP1_None
Curvibacter	312.405	0.117327	0.266415	0.440394	0.659652	1	Amino-TP1_None
Chitinophaga	136.535	0.156799	0.363859	0.430934	0.666516	1	Amino-TP1_None
Modestobacter	268.755	-0.11335	0.292383	-0.38769	0.698245	1	Amino-TP2_None
Ensifer	1.99463	0.443405	1.20447	0.368131	0.712775	1	Amino-TP1_None
Phenylobacterium	181.433	0.134311	0.398146	0.337342	0.735859	1	Amino-TP2_None
Methylobacterium	266.202	0.130141	0.399986	0.325364	0.744906	1	Amino-TP2_None
Acinetobacter	1.65872	0.351038	1.23599	0.284014	0.7764	1	Amino-TP2_None
Massilia	1512.33	0.111808	0.395882	0.282428	0.777615	1	Amino-TP1_None
Zoogloea	3.33092	0.406794	1.44259	0.281989	0.777952	1	Amino-TP1_None
Chryseobacterium	4.99899	0.249055	0.905478	0.275054	0.783275	1	Amino-TP2_None
Mesorhizobium	37.5415	0.145727	0.549346	0.265274	0.790798	1	Amino-TP1_None
Rhodococcus	2.81995	0.289966	1.14254	0.253792	0.799657	1	Amino-TP2_None
Sphingomonas	1923.16	0.05427	0.223424	0.242901	0.808082	1	Amino-TP1_None
Mucilaginibacter	172.402	0.134397	0.563255	0.238608	0.811409	1	Amino-TP1_None
Pedobacter	46.3109	0.165283	0.708233	0.233374	0.815471	1	Amino-TP2_None
Niastella	85.5201	-0.14472	0.696178	-0.20788	0.835321	1	Amino-TP2_None
Afipia	5.44599	-0.16877	0.904134	-0.18667	0.85192	1	Amino-TP2_None
Streptomyces	316.8	0.058647	0.318811	0.183955	0.854048	1	Amino-TP2_None
Bacillus	539.002	0.06983	0.475336	0.146906	0.883206	1	Amino-TP2_None
Brevibacillus	2.5993	0.164841	1.13704	0.144974	0.884731	1	Amino-TP2_None
Brevundimonas	4.62497	-0.0971	0.787977	-0.12323	0.901929	1	Amino-TP1_None
Zoogloea	3.33092	0.15207	1.38116	0.110103	0.912327	1	Amino-TP2_None
Niastella	85.5201	0.064257	0.698652	0.091973	0.92672	1	Amino-TP1_None
Lysobacter	14.3998	0.097722	1.19305	0.081909	0.934719	1	Amino-TP2_None
Flavobacterium	1.29286	-0.15552	2.03496	-0.07642	0.939083	1	Amino-TP2_None
Chitinophaga	136.535	-0.02377	0.354351	-0.06709	0.946509	1	Amino-TP2_None
Rhizobium	18.0342	0.066391	1.0593	0.062674	0.950026	1	Amino-TP2_None
Flavobacterium	1.29286	0.128923	2.1107	0.061081	0.951295	1	Amino-TP1_None
Undibacterium	0.596329	-0.28819	4.95636	-0.05815	0.953633	1	Amino-TP2_None
Burkholderia	137.287	-0.01964	0.366351	-0.05361	0.957244	1	Amino-TP1_None
Ensifer	1.99463	0.037799	1.91111	0.019779	0.98422	1	Amino-TP2_None
Mesorhizobium	37.5415	0.009716	0.536533	0.018108	0.985553	1	Amino-TP2_None
Streptomyces	316.8	-0.0053	0.315409	-0.0168	0.986593	1	Amino-TP1_None
Undibacterium	0.596329	0	5.09717	0	1	1	Amino-TP1_None
Acidovorax	10.6545	0.843644	0.348588	2.42017	0.015513		Amino_None
Stenotrophomonas	6.3699	0.872826	0.410612	2.12567	0.033531		Amino_None
Janthinobacterium	10.337	1.23632	0.69578	1.77688	0.075588		Amino_None
Caulobacter	4.74333	0.886782	0.566093	1.56649	0.117233		Amino_None
Acinetobacter	1.65872	-1.0269	0.912241	-1.12569	0.260296		Amino_None
Rhodococcus	2.81995	-0.68004	0.62098	-1.09511	0.273469		Amino_None
Lysobacter	14.3998	1.06731	0.986507	1.08191	0.279292		Amino_None
Marmoricola	6.59734	-0.52592	0.531582	-0.98935	0.322492		Amino_None
Afipia	5.44599	-0.46897	0.543109	-0.86349	0.387868		Amino_None
Brevundimonas	4.62497	-0.31221	0.533131	-0.58561	0.558135		Amino_None
Zoogloea	3.33092	0.481036	0.883959	0.544184	0.586315		Amino_None
Chryseobacterium	4.99899	-0.29634	0.547027	-0.54173	0.588002		Amino_None
Lysinibacillus	6.87307	0.330586	0.638697	0.517595	0.604741		Amino_None
Brevibacillus	2.5993	-0.2536	0.690972	-0.36702	0.713603		Amino_None
Ensifer	1.99463	0.288997	0.860579	0.335817	0.737009		Amino_None
Flavobacterium	1.29286	0.137006	1.17935	0.116171	0.907517		Amino_None
Undibacterium	0.596329	0.158463	2.22427	0.071243	0.943204		Amino_None

### Sheet: Table 2 Exp. Xylose spike_Genus
Species	baseMean	log2FoldChange	lfcSE	stat	pvalue	padj	Comparison
Novosphingobium	30.3597	3.78775	0.918799	4.12251	3.74772e-05	0.025597	Xylose-TP1_None
Mucilaginibacter	172.402	1.80965	0.557728	3.24468	0.001176	0.267696	Xylose-TP1_None
Novosphingobium	30.3597	1.60234	0.643261	2.49096	0.01274	0.665164	Xylose_None
Acidovorax	10.6545	0.669882	0.353811	1.89333	0.058313	0.711623	Xylose_None
Rhizobium	18.0342	1.20203	0.666242	1.8042	0.0712	0.780177	Xylose_None
Stenotrophomonas	6.3699	0.729998	0.41649	1.75274	0.079647	0.799981	Xylose_None
Brevundimonas	4.62497	0.744229	0.455756	1.63295	0.102478	0.846976	Xylose_None
Janthinobacterium	10.337	1.11774	0.697829	1.60174	0.109214	0.846976	Xylose_None
Streptomyces	316.8	0.325278	0.205148	1.58558	0.112835	0.846976	Xylose_None
Pseudomonas	73.8647	1.56767	1.0221	1.53377	0.125085	0.862963	Xylose_None
Pedobacter	46.3109	1.0423	0.693501	1.50295	0.132852	0.884725	Xylose_None
Ensifer	1.99463	1.19529	0.796935	1.49986	0.133651	0.884725	Xylose_None
Niastella	85.5201	0.611622	0.425404	1.43774	0.150507	0.884725	Xylose_None
Mucilaginibacter	172.402	0.687198	0.488297	1.40734	0.159328	0.884725	Xylose_None
Paenibacillus	336.994	0.661577	0.476682	1.38788	0.165174	0.891524	Xylose_None
Massilia	1512.33	0.319814	0.255089	1.25374	0.209938	0.93829	Xylose_None
Curvibacter	312.405	0.287331	0.237067	1.21202	0.225504	0.93829	Xylose_None
Marmoricola	6.59734	-0.64482	0.538178	-1.19815	0.230858	0.93829	Xylose_None
Rhodococcus	2.81995	-0.74208	0.624983	-1.18737	0.235083	0.93829	Xylose_None
Chitinophaga	136.535	0.357342	0.310656	1.15028	0.250027	0.93829	Xylose_None
Sphingomonas	1923.16	0.308097	0.279017	1.10423	0.269496	0.960287	Xylose_None
Caulobacter	4.74333	0.605108	0.576908	1.04888	0.294233	0.960287	Xylose_None
Modestobacter	268.755	-0.19828	0.200776	-0.98756	0.323369	0.960287	Xylose_None
Acinetobacter	1.65872	-0.75282	0.872439	-0.86289	0.3882	0.960287	Xylose_None
Lysobacter	14.3998	0.807229	0.989427	0.815855	0.414583	0.960287	Xylose_None
Chryseobacterium	4.99899	-0.45265	0.555333	-0.8151	0.415014	0.960287	Xylose_None
Herbaspirillum	25.0335	0.468349	0.600151	0.780386	0.435164	0.960287	Xylose_None
Phenylobacterium	181.433	0.284576	0.375072	0.758724	0.448018	0.960287	Xylose_None
Bradyrhizobium	2169.31	-0.10977	0.174364	-0.62954	0.528993	0.966285	Xylose_None
Afipia	5.44599	0.264285	0.501581	0.526904	0.59826	0.975911	Xylose_None
Mesorhizobium	37.5415	0.115411	0.371915	0.310316	0.756321	0.986095	Xylose_None
Bacillus	539.002	-0.09005	0.297206	-0.303	0.761889	0.986095	Xylose_None
Flavobacterium	1.29286	-0.3581	1.23186	-0.2907	0.77128	0.986095	Xylose_None
Undibacterium	0.596329	0.624082	2.19448	0.284387	0.776114	0.986095	Xylose_None
Lysinibacillus	6.87307	0.181044	0.642328	0.281856	0.778054	0.986095	Xylose_None
Zoogloea	3.33092	-0.22288	0.912458	-0.24427	0.807025	0.986095	Xylose_None
Brevibacillus	2.5993	0.156194	0.654264	0.238732	0.811313	0.986095	Xylose_None
Burkholderia	137.287	0.04904	0.241727	0.202873	0.839234	0.987085	Xylose_None
Arthrobacter	133.272	-0.10288	0.759629	-0.13543	0.892268	0.993738	Xylose_None
Cupriavidus	15.5209	0.159643	2.04432	0.078091	0.937756	0.993738	Xylose_None
Methylobacterium	266.202	0.008968	0.308956	0.029026	0.976844	0.993738	Xylose_None
Caulobacter	4.74333	1.87833	0.801484	2.34356	0.019101	1	Xylose-TP2_None
Ensifer	1.99463	3.62324	1.557	2.32706	0.019962	1	Xylose-TP2_None
Pedobacter	46.3109	1.46331	0.745083	1.96395	0.049535	1	Xylose-TP1_None
Rhizobium	18.0342	1.7714	1.0348	1.71184	0.086926	1	Xylose-TP1_None
Caulobacter	4.74333	-1.44572	0.909746	-1.58915	0.112027	1	Xylose-TP1_None
Zoogloea	3.33092	-2.8007	1.80644	-1.5504	0.121046	1	Xylose-TP1_None
Acidovorax	10.6545	0.705862	0.491373	1.43651	0.150858	1	Xylose-TP2_None
Lysinibacillus	6.87307	-1.30491	0.92923	-1.40429	0.160233	1	Xylose-TP1_None
Marmoricola	6.59734	-1.15237	0.863424	-1.33465	0.18199	1	Xylose-TP1_None
Streptomyces	316.8	0.416104	0.317568	1.31028	0.1901	1	Xylose-TP2_None
Sphingomonas	1923.16	0.288585	0.223268	1.29255	0.196166	1	Xylose-TP1_None
Modestobacter	268.755	-0.36737	0.288882	-1.27169	0.203483	1	Xylose-TP1_None
Sphingomonas	1923.16	-0.27473	0.222471	-1.23489	0.216872	1	Xylose-TP2_None
Methylobacterium	266.202	0.487379	0.398625	1.22265	0.221462	1	Xylose-TP2_None
Curvibacter	312.405	-0.31655	0.267711	-1.18241	0.237041	1	Xylose-TP1_None
Burkholderia	137.287	0.424159	0.367326	1.15472	0.248205	1	Xylose-TP2_None
Acinetobacter	1.65872	-1.67943	1.57714	-1.06485	0.286942	1	Xylose-TP1_None
Chitinophaga	136.535	0.38124	0.362531	1.05161	0.29298	1	Xylose-TP1_None
Stenotrophomonas	6.3699	0.635279	0.610491	1.0406	0.29806	1	Xylose-TP2_None
Rhodococcus	2.81995	1.06927	1.03689	1.03122	0.302436	1	Xylose-TP1_None
Bradyrhizobium	2169.31	-0.21557	0.228676	-0.94268	0.345843	1	Xylose-TP1_None
Streptomyces	316.8	0.283211	0.314841	0.899534	0.368368	1	Xylose-TP1_None
Janthinobacterium	10.337	0.854425	0.990995	0.86219	0.388583	1	Xylose-TP2_None
Methylobacterium	266.202	-0.33199	0.396233	-0.83786	0.402111	1	Xylose-TP1_None
Mucilaginibacter	172.402	-0.4613	0.552172	-0.83542	0.40348	1	Xylose-TP2_None
Rhizobium	18.0342	0.869713	1.04601	0.831457	0.405715	1	Xylose-TP2_None
Burkholderia	137.287	-0.28965	0.36813	-0.78682	0.431387	1	Xylose-TP1_None
Pseudomonas	73.8647	1.19981	1.57993	0.759409	0.447608	1	Xylose-TP2_None
Afipia	5.44599	0.620821	0.839782	0.739265	0.459746	1	Xylose-TP2_None
Paenibacillus	336.994	0.513432	0.714182	0.718909	0.472197	1	Xylose-TP1_None
Pedobacter	46.3109	0.505444	0.706692	0.715225	0.47447	1	Xylose-TP2_None
Lysinibacillus	6.87307	0.58745	0.84616	0.694253	0.487523	1	Xylose-TP2_None
Niastella	85.5201	0.479284	0.696889	0.687748	0.491611	1	Xylose-TP1_None
Bacillus	539.002	0.315357	0.475147	0.663703	0.50688	1	Xylose-TP1_None
Rhodococcus	2.81995	0.704423	1.10158	0.639465	0.522521	1	Xylose-TP2_None
Pseudomonas	73.8647	0.932004	1.59008	0.586138	0.557783	1	Xylose-TP1_None
Brevundimonas	4.62497	0.394411	0.692244	0.569757	0.568843	1	Xylose-TP2_None
Flavobacterium	1.29286	-1.17117	2.16716	-0.54042	0.58891	1	Xylose-TP2_None
Niastella	85.5201	0.371952	0.693962	0.535983	0.59197	1	Xylose-TP2_None
Massilia	1512.33	0.203563	0.396077	0.513947	0.607289	1	Xylose-TP2_None
Janthinobacterium	10.337	-0.55971	1.10307	-0.50742	0.611863	1	Xylose-TP1_None
Brevundimonas	4.62497	0.373848	0.747961	0.499822	0.6172	1	Xylose-TP1_None
Cupriavidus	15.5209	1.62288	3.60576	0.45008	0.652653	1	Xylose-TP1_None
Ensifer	1.99463	-0.59008	1.31444	-0.44893	0.653485	1	Xylose-TP1_None
Stenotrophomonas	6.3699	0.275193	0.613087	0.448864	0.65353	1	Xylose-TP1_None
Bacillus	539.002	-0.20899	0.475605	-0.43943	0.660352	1	Xylose-TP2_None
Chryseobacterium	4.99899	0.38196	0.908624	0.420372	0.674214	1	Xylose-TP1_None
Brevibacillus	2.5993	0.43839	1.06462	0.411781	0.6805	1	Xylose-TP1_None
Cupriavidus	15.5209	1.37706	3.61833	0.380579	0.703516	1	Xylose-TP2_None
Chitinophaga	136.535	0.120071	0.353517	0.339647	0.734123	1	Xylose-TP2_None
Herbaspirillum	25.0335	0.240036	0.737373	0.325528	0.744781	1	Xylose-TP2_None
Chryseobacterium	4.99899	0.285031	0.901545	0.316159	0.751882	1	Xylose-TP2_None
Bradyrhizobium	2169.31	0.069567	0.228408	0.304575	0.76069	1	Xylose-TP2_None
Acinetobacter	1.65872	0.36937	1.23196	0.299823	0.764312	1	Xylose-TP2_None
Novosphingobium	30.3597	0.268094	0.902668	0.297002	0.766465	1	Xylose-TP2_None
Lysobacter	14.3998	0.386982	1.30516	0.296502	0.766847	1	Xylose-TP1_None
Phenylobacterium	181.433	-0.11261	0.403146	-0.27932	0.78	1	Xylose-TP1_None
Mesorhizobium	37.5415	-0.14451	0.554981	-0.26038	0.79457	1	Xylose-TP1_None
Afipia	5.44599	0.181048	0.751672	0.24086	0.809663	1	Xylose-TP1_None
Undibacterium	0.596329	1.11437	5.09717	0.218626	0.826942	1	Xylose-TP1_None
Acidovorax	10.6545	0.09753	0.512156	0.190431	0.848972	1	Xylose-TP1_None
Brevibacillus	2.5993	-0.22328	1.17885	-0.1894	0.849778	1	Xylose-TP2_None
Lysobacter	14.3998	0.205099	1.19104	0.172201	0.863279	1	Xylose-TP2_None
Massilia	1512.33	-0.06795	0.395984	-0.17159	0.863756	1	Xylose-TP1_None
Herbaspirillum	25.0335	0.1348	0.797054	0.169123	0.8657	1	Xylose-TP1_None
Phenylobacterium	181.433	0.065218	0.398231	0.163769	0.869913	1	Xylose-TP2_None
Mesorhizobium	37.5415	0.078293	0.535331	0.146252	0.883722	1	Xylose-TP2_None
Arthrobacter	133.272	-0.17244	1.27587	-0.13515	0.892491	1	Xylose-TP1_None
Paenibacillus	336.994	0.062367	0.713626	0.087394	0.930358	1	Xylose-TP2_None
Marmoricola	6.59734	0.057848	0.862828	0.067045	0.946546	1	Xylose-TP2_None
Zoogloea	3.33092	0.082547	1.38229	0.059718	0.952381	1	Xylose-TP2_None
Curvibacter	312.405	0.015219	0.269424	0.056487	0.954954	1	Xylose-TP2_None
Flavobacterium	1.29286	0.107157	2.1172	0.050613	0.959634	1	Xylose-TP1_None
Modestobacter	268.755	0.013973	0.291688	0.047904	0.961793	1	Xylose-TP2_None
Undibacterium	0.596329	-0.20639	4.9501	-0.04169	0.966743	1	Xylose-TP2_None
Arthrobacter	133.272	0.028527	1.27795	0.022323	0.982191	1	Xylose-TP2_None
